# An NKX2-5 homolog is required downstream of BMP signaling to pattern the sensory-adhesive organ of a tunicate larva

**DOI:** 10.64898/2025.12.18.695272

**Authors:** Christopher J. Johnson, Joshua Kavaler, Christina D. Cota, Alberto Stolfi

## Abstract

Tunicates are the sister group to vertebrates within the chordate phylum, yet unlike other chordate groups, they evolved a biphasic lifecycle alternating between motile larvae and sessile adults. The papillae of most tunicate larvae are the key sensory-adhesive organ regulating their settlement and metamorphosis. The papillae are nearly always arranged as a group of three morphologically identical organs that arise from an anterior neural plate border region nested between ventral epidermis and more dorsal/posterior neural tube progenitors. Due to their embryonic origin and molecular signatures, this anterior border has been evolutionarily linked to vertebrate placode regions. It was previously shown that the specification, patterning, and morphogenesis of the embryonic papilla region all depend on BMP signaling, though downstream mechanisms remain poorly understood. Here we show that the NKX2-3/5/6 ortholog NK4 is a key transcription factor that acts downstream of BMP signaling to pattern the papillae in the *Ciona* embryo. We present evidence that *NK4* is activated by BMP signaling and encodes a transcriptional repressor that is required to restrict the expression of the papilla regulatory gene *Foxg* to three cell clusters that give rise to the three papillae. Loss of NK4 function results in the formation of a single large papilla. In contrast, overexpression of NK4 represses *Foxg*, eliminating the papillae. We also show that the expression of *NK4* is restricted dorsally by the BMP antagonist Chordin, while the ventrally-expressed transcription factor Msx alleviates the repressive effect of NK4, potentially allowing for the characteristic tripartite patterning of the papillae.
