## Supplemental Data S1 for "An NKX2-5 homolog is required downstream of BMP signaling to pattern the sensory-adhesive organ of a tunicate larva"

### Sheet: Scoring Data
	Fig. 2D
	Control		NK4 CRISPR
Three papillae	100		43
One large papilla	0		57
n	100		100
	Fig. 2E
	Control		NK4 CRISPR
CryBG>GFP+	96		95
no CryBG>GFP	4		5
n	100		100
	Fig. 3B top
	Control		NK4 CRISPR
C11.360>GFP+	52		6
no C11.360>GFP	3		40
n	55		46
	Fig. 3B middle
	Control		NK4 CRISPR
L141.36>GFP+	82		77
no L141.36>GFP	18		23
n	100		100
	Fig. 3B bottom
	Control		NK4 CRISPR
Seldom>GFP+	94		96
no Seldom>GFP	6		4
n	100		100
	Fig. 3D body rotation							Fig. 3D tail retration
	Control		NK4 CRISPR					Control		NK4 CRISPR
Body rotated	99		73			Tail retraction		92		67
no body rotation	1		2			no tail retraction		8		8
n	100		75			n		100		75
	Fig.4F
	Control		Foxc>Noggin		NK4 CRISPR
Msx>GFP in papilla	77		1		59
no Msx>GFP in papilla	23		99		41
n	100		100		100
	Fig. 4I
	Control		Foxc>NK4
Flat papilla	0		91
Protruding papillae	100		8
n	100		99
	Fig. 4K
	Noggin alone		Noggin + NK4
One large papilla	100		2
Flat papilla	0		98
n	100		100
	Fig. 5C
	Control		NK4 CRISPR
3 Foxg+ spots	98		64
Expanded U	2		36
n	100		100
	Fig. 5E
	Control		NK4 CRISPR
3 Islet+ spots	71		23
Expanded U	9		74
n	80		97
	Fig. 6B
	Control		Foxc>NK4
Foxg>GFP+	76		44
no Foxg>GFP	24		56
n	100		100
	Fig. 6E
	Foxg + NK4
One large papilla	30
Flat papilla	70
n	100
	Fig. 6G
	Control		NK4::VP16
3 papillae	100		2
No clear papillae	0		30
One large papilla	0		68
n	100		100
	Fig. 6I
	Control		NK4::WRPW
Protruding papillae	100		0
Flat papilla	0		100
n	100		100
	Fig. 7B
	NK4 alone		NK4 + Msx
Foxg>GFP+	27		49
no Foxg>GFP	73		51
n	100		100
	Fig. 7C
	NK4 alone		NK4 + Msx
WT papillae	0		1
One large papilla	0		29
Flat papilla	100		72
n	0		30
	Fig. 7F
	Control		Foxc>Chordin
WT papillae	100		1
One large papilla	0		99
n	100		100
	Fig. 7J
	Control		Chordin CRISPR
With dorsal papillae	21		155
No dorsal papillae	79		45
n	100		200
	Fig. S3
	Control		Foxc>NK4
Islet>GFP+	100		99
no Islet>GFP	0		1
n	100		100

### Sheet: Fig. 4C
Nk4>GFP in papillae - Control	Nk4>GFP in papillae - Noggin
39.484	9.25	in red font: outliers removed due to GFP > 80
30.386	4.597	in blue font: outliers removed due to ratio > 3
34.9	6.382
14.753	4.62
7.383	5.156
93.142	11.199
45.559	6.013
55.467	6.844
52.255	7.717
35.345	9.184
13.124	13.53
83.451	19.701
53.496	8.439
30.811	10.437
41.674	16.852
31.448	12.016
90.065	22.807
30.059	10.529
42.104	11.69
104.242	3.914
56.075	3.305
161.797	10.018
20.795	7.622
47.477	7.14
60.719	11.484
28.5	6.862
38.746	9.991

### Sheet: Fig. 4D
Islet>mCherry in whole larva - Control	Islet>mCherry in whole larva - Foxc>Noggin
11.686	66.469	in red font: outliers removed due to GFP > 80
51.589	27.614	in blue font: outliers removed due to ratio > 3
46.405	22.857
21.412	47.517
14.337	46.904
73.275	38.49
50.328	14.576
16.305	43.923
8.62	25.913
45.188	73.624
9.361	45.52
42.629	63.77
80.995	45.894
21.991	24.174
20.532	58.731
18.868	19.71
85.263	60.642
48.7	52.194
32.001	67.863
78.302	22.043
73.249	11.42
54.572	47.139
32.306	16.274
63.654	25.17
38.854	56.113
70.025	24.126
22.206	50

### Sheet: Fig. 4E
GFP[papilla]:mCherry[larva] ratio - Control	GFP[papilla]:mCherry[larva] ratio - Foxc>Noggin
3.37874	0.139163	in red font: outliers removed due to GFP > 80
0.589002	0.166474	in blue font: outliers removed due to ratio > 3
0.752074	0.279214
0.689006	0.0972284
0.514961	0.109927
1.27113	0.290959
0.905242	0.412527
3.40184	0.155818
6.06206	0.297804
0.782177	0.124742
1.40199	0.297232
1.95761	0.308938
0.660485	0.18388
1.40107	0.431745
2.02971	0.286935
1.66674	0.60964
1.05632	0.376092
0.617228	0.201728
1.31571	0.172259
1.33128	0.177562
0.765539	0.289405
2.96484	0.21252
0.643688	0.468354
0.74586	0.283671
1.56275	0.204658
0.406998	0.284423
1.74484	0.19982

### Sheet: Fig. S3
NK4>GFP (papillae)			Islet>mCherry (papillae)			GFP[pap]:mCh[pap] ratio
Control	Noggin		Control	Noggin		Control	Noggin		in red font: outliers removed due to GFP > 80
39.484	9.25		9.246	106.156		4.27039	0.0871359		in blue font: outliers removed due to ratio > 1
30.386	4.597		119.296	82.931		0.254711	0.0554316
34.9	6.382		56.315	121.383		0.619728	0.0525774
14.753	4.62		35.542	99.762		0.415086	0.0463102
7.383	5.156		95.524	123.3		0.0772895	0.0418167
93.142	11.199		53.975	184.187		1.72565	0.0608023
45.559	6.013		130.353	81.668		0.349505	0.0736274
55.467	6.844		138.957	112.362		0.399167	0.0609103
52.255	7.717		5.762	73.459		9.0689	0.105052
35.345	9.184		173.808	142.373		0.203357	0.0645066
13.124	13.53		45.715	147.544		0.287083	0.0917015
83.451	19.701		110.204	187.95		0.757241	0.10482
53.496	8.439		94.45	101.885		0.566395	0.0828287
30.811	10.437		147.422	63.611		0.208999	0.164075
41.674	16.852		136.387	148.456		0.305557	0.113515
31.448	12.016		144.196	10.775		0.218092	1.11517
90.065	22.807		137.486	99.916		0.655085	0.228262
30.059	10.529		89.362	133.667		0.336373	0.0787704
42.104	11.69		161.646	141.666		0.26047	0.082518
104.242	3.914		206.518	108.038		0.50476	0.036228
56.075	3.305		157.061	131.061		0.357027	0.0252173
161.797	10.018		201.549	193.256		0.802768	0.051838
20.795	7.622		99.53	154.824		0.208932	0.0492301
47.477	7.14		129.051	54.532		0.367893	0.130932
60.719	11.484		120.418	185.848		0.504235	0.0617924
28.5	6.862		98.239	97.541		0.290109	0.0703499
38.746	9.991		130.831	160.136		0.296153	0.0623907

### Sheet: Fig. 7H, S5
NK4>GFP					Foxc>H2B::mCherry					GFP:mCherry ratio
Ventral control	Ventral CRISPR	Dorsal control	Dorsal CRISPR		Ventral Control	Ventral CRISPR	Dorsal Control	Dorsal CRISPR		Ventral Control	Ventral CRISPR	Dorsal Control	Dorsal CRISPR
2320.25	1148.9	1014.12	558.596		1038.95	274.829	770.138	206.355		2.23326	4.1804	1.31681	2.70697
1409.83	471.959	903.048	381.82		736.033	533.981	798.474	735.186		1.91544	0.883849	1.13097	0.519352
415.784	751.446	291.142	860.631		261.131	672.074	613.652	780.988		1.59224	1.1181	0.474441	1.10198
675.549	985.846	477.84	1359.76		547.013	553.352	697.404	992.337		1.23498	1.78159	0.685169	1.37026
1120.84	1648.1	759.986	969.053		940.699	1308.84	1217.88	1321.24		1.1915	1.25921	0.624025	0.733439
1340.62	2485.94	792.816	984.881		615.32	599.735	581.398	585.091		2.17873	4.14507	1.36364	1.68329
1507.27	505.012	863.284	511.562		1306.48	395.717	980.527	425.524		1.15368	1.27619	0.880429	1.20219
2451.43	1774.28	1113.2	767.286		1178.75	685.371	940.88	593.926		2.07968	2.58879	1.18315	1.29189
422.674	1582.73	750.542	1869.34		667.812	769.068	631.662	886.405		0.632923	2.05799	1.1882	2.1089
1602.74	663.962	1004.84	902.05		727.15	301.88	921.657	384.369		2.20413	2.19942	1.09026	2.34683
635.633	3173.14	256.351	1425.86		705.546	763.098	599.44	567.048		0.900909	4.15823	0.42765	2.51452
794.445	1185.49	820.899	1014.62		672.592	1415.14	842.113	1293.16		1.18117	0.83772	0.974809	0.784604
1100.14	1696.99	641.679	1322.21		636.232	866.314	694.086	991.75		1.72915	1.95886	0.924495	1.33321
1476.24	1855.39	723.3	1064.32		613.541	753.58	1008.03	778.284		2.4061	2.4621	0.717536	1.36752
1291.64	1556.83	646.732	1975.68		814.648	940.203	763.948	1196.51		1.58552	1.65585	0.846566	1.6512
1371.93	865.447	292.144	667.241		774.493	217.327	442.643	212.669		1.77139	3.98224	0.659998	3.13747
1228.61	1873.42	1073.17	565.728		1365.7	1077.22	1388.7	859.659		0.899622	1.73913	0.772787	0.658084
1027.27	1014.46	1068.85	1283.69		692.279	504.137	969.347	544.724		1.48389	2.01227	1.10265	2.35659
940.554	590.217	609.89	377.859		449.75	344.709	474.965	203.985		2.09128	1.71222	1.28407	1.85239
715.698	1310.21	441.737	773.481		700.085	1107	820.362	622.508		1.0223	1.18356	0.538465	1.24253
1236.54	1394.85	479.684	892.323		714.297	844.491	550.572	515.566		1.73113	1.65171	0.871247	1.73076
1715.4	345.985	984.531	366.646		794.282	361.175	954.403	301.046		2.15968	0.957944	1.03157	1.21791
1355.7	267.886	985.976	403.652		982.211	286.718	820.734	528.737		1.38025	0.934317	1.20134	0.763427
654.632	984.368	744.481	1501.98		425.686	519.595	737.489	1018.14		1.53783	1.89449	1.00948	1.47521
1367.35	1667.72	1016.17	647.317		918.655	515.72	1146.08	342.704		1.48843	3.23378	0.886645	1.88885
370.977	1077.96	422.395	1635.8		359.442	743.396	786.085	909.337		1.03209	1.45004	0.537341	1.79889
	3127.13		1878.55			1070.33		939.45			2.92166		1.99963
	1650.19		745.901			683.629		704.319			2.41386		1.05904
	1328.6		568.564			784.811		642.366			1.69289		0.88511
	1588.34		983.196			1029.04		1017.94			1.54351		0.965866
	1001.19		1487.23			590.945		1058.41			1.69422		1.40516
